# Erosion of regenerative regulation: age-associated shifts in the skeletal muscle fiber epigenome and transcriptome

**DOI:** 10.64898/2026.08.19.744884

**Authors:** Keagan G. Moo, Peter Orchard, Arushi Varshney, Ricardo D’Oliveira Albanus, Nandini Manickam, Leena Kinnunen, Timo A. Lakka, Jouko Saramies, Markku Laakso, Jaakko Tuomilehto, Karen L. Mohlke, Michael Boehnke, Laura Scott, Heikki A. Koistinen, Francis S. Collins, Stephen C. J. Parker

## Abstract

Skeletal muscle aging is characterized by the deterioration of muscle function, which can lead to negative quality-of-life outcomes including frailty and sarcopenia. While understanding the mechanisms of this process is increasingly important as the global population ages, previous molecular studies of skeletal muscle aging have been limited by statistical power and cell type resolution. In this study, we analyzed single-nucleus gene expression and chromatin accessibility data from 287 human skeletal muscle samples from individuals aged 20-79 years to explore sex- and cell type-specific aging effects. Across 467,126 nuclei from 13 cell types, we identify 384 age-associated genes and 4,061 age-associated chromatin regions. These age-associated molecular features are enriched for functional pathways, including metabolic processes, cell-to-cell communication, and senescence Kyoto Encyclopedia of Genes and Genomes KEGG terms. Age-associated closing chromatin was more common across fiber types and sexes than opening chromatin, and was enriched in active enhancer regions while depleted for active transcription start sites. We observe enrichment for specific transcription factor motifs in closing chromatin, including those of glucocorticoid and androgen receptors, both of which play a key role in the maintenance of healthy skeletal muscle. Together, these findings identify an age-associated regulatory shift, largely invisible in matched transcriptomic data, characterized by closing chromatin which reduces accessibility to hormone receptor binding sites and enhancer regions in the muscle fiber epigenome.
