## Supplemental Table 5 for "Erosion of regenerative regulation: age-associated shifts in the skeletal muscle fiber epigenome and transcriptome"

### Sheet: _0AFiber_chromatinStateEnrichme
chromState	peakSet	Coef	StdE	NomP	Type
Active_TSS	F GLM	-0.730006	0.253377	0.00396287	Type_1
Active_TSS	M GLM	-3.02534	0.768473	8.25671698634852e-05	Type_1
Active_TSS	F GLM UP	0.940897	0.376219	0.0123867	Type_1
Active_TSS	M GLM UP	-2.70859	1.39966	0.0529679	Type_1
Active_TSS	F GLM DOWN	-1.87115	0.33659	2.71123987279277e-08	Type_1
Active_TSS	M GLM DOWN	-3.10173	0.91199	0.000671248	Type_1
Strong_transcription	F GLM	-1.46979	0.506096	0.00368217	Type_1
Strong_transcription	M GLM	-14.1659	444.338	0.974567	Type_1
Strong_transcription	F GLM UP	-14.727	440.144	0.973308	Type_1
Strong_transcription	M GLM UP	-14.8477	1209.33	0.990204	Type_1
Strong_transcription	F GLM DOWN	-1.14206	0.508105	0.0245957	Type_1
Strong_transcription	M GLM DOWN	-14.8512	729.715	0.983763	Type_1
Weak_transcription	F GLM	-0.868095	0.231188	0.000173389	Type_1
Weak_transcription	M GLM	-1.00986	0.607421	0.0964054	Type_1
Weak_transcription	F GLM UP	-0.925684	0.524178	0.0774006	Type_1
Weak_transcription	M GLM UP	-15.9071	1208.37	0.989497	Type_1
Weak_transcription	F GLM DOWN	-0.860907	0.257511	0.000828216	Type_1
Weak_transcription	M GLM DOWN	-0.726104	0.616606	0.238964	Type_1
Genic_enhancer	F GLM	-0.346609	0.415099	0.403716	Type_1
Genic_enhancer	M GLM	0.933226	0.607219	0.124321	Type_1
Genic_enhancer	F GLM UP	-13.7001	392.519	0.972157	Type_1
Genic_enhancer	M GLM UP	2.09071	0.82898	0.0116682	Type_1
Genic_enhancer	F GLM DOWN	-0.0398742	0.417011	0.923823	Type_1
Genic_enhancer	M GLM DOWN	0.077148	1.02133	0.939788	Type_1
Active_enhancer	F GLM	1.19092	0.136882	3.30779932406125e-18	Type_1
Active_enhancer	M GLM	1.00486	0.340705	0.00318437	Type_1
Active_enhancer	F GLM UP	0.0191026	0.314797	0.951612	Type_1
Active_enhancer	M GLM UP	1.25287	0.722806	0.0830357	Type_1
Active_enhancer	F GLM DOWN	1.55261	0.16291	1.56566872666624e-21	Type_1
Active_enhancer	M GLM DOWN	0.929619	0.385748	0.0159564	Type_1
Bivalent_TSS	F GLM	-0.198367	0.518358	0.701954	Type_1
Bivalent_TSS	M GLM	0.511088	1.06194	0.630319	Type_1
Bivalent_TSS	F GLM UP	-0.876652	1.02704	0.393344	Type_1
Bivalent_TSS	M GLM UP	-13.2019	1021.05	0.989684	Type_1
Bivalent_TSS	F GLM DOWN	0.0780655	0.600363	0.896542	Type_1
Bivalent_TSS	M GLM DOWN	0.890806	1.08257	0.410588	Type_1
Bivalent_enhancer	F GLM	0.174626	0.366133	0.6334	Type_1
Bivalent_enhancer	M GLM	1.22339	0.627906	0.0513709	Type_1
Bivalent_enhancer	F GLM UP	-14.1957	474.45	0.976131	Type_1
Bivalent_enhancer	M GLM UP	-13.9763	1306.69	0.991466	Type_1
Bivalent_enhancer	F GLM DOWN	0.607937	0.37117	0.101444	Type_1
Bivalent_enhancer	M GLM DOWN	1.55111	0.643533	0.0159395	Type_1
Repressed_polycomb	F GLM	-0.835037	0.458886	0.0688042	Type_1
Repressed_polycomb	M GLM	0.244799	0.757006	0.746409	Type_1
Repressed_polycomb	F GLM UP	-14.2258	370.181	0.969345	Type_1
Repressed_polycomb	M GLM UP	-13.9634	1020.18	0.98908	Type_1
Repressed_polycomb	F GLM DOWN	-0.405788	0.463862	0.381681	Type_1
Repressed_polycomb	M GLM DOWN	0.5443	0.772902	0.48129	Type_1
Weak_repressed_polycomb	F GLM	-0.532592	0.299386	0.0752483	Type_1
Weak_repressed_polycomb	M GLM	-0.484038	0.735076	0.510225	Type_1
Weak_repressed_polycomb	F GLM UP	-1.66033	1.0118	0.100805	Type_1
Weak_repressed_polycomb	M GLM UP	-14.8427	1185.24	0.990008	Type_1
Weak_repressed_polycomb	F GLM DOWN	-0.306988	0.315279	0.330204	Type_1
Weak_repressed_polycomb	M GLM DOWN	-0.229451	0.743839	0.757725	Type_1
Quiescent_low_signal	F GLM	-0.833883	0.238421	0.000469584	Type_1
Quiescent_low_signal	M GLM	-2.15436	1.01848	0.0344066	Type_1
Quiescent_low_signal	F GLM UP	-2.13938	1.01412	0.0348933	Type_1
Quiescent_low_signal	M GLM UP	-15.8547	1254.57	0.989917	Type_1
Quiescent_low_signal	F GLM DOWN	-0.695163	0.247859	0.00503675	Type_1
Quiescent_low_signal	M GLM DOWN	-1.9171	1.0238	0.0611326	Type_1
Flanking_TSS	F GLM	1.09903	0.135649	5.4037412696954e-16	Type_1
Flanking_TSS	M GLM	0.855391	0.368391	0.0202349	Type_1
Flanking_TSS	F GLM UP	1.8365	0.236775	8.74198766744064e-15	Type_1
Flanking_TSS	M GLM UP	1.49404	0.686501	0.0295322	Type_1
Flanking_TSS	F GLM DOWN	0.745304	0.173224	1.68851774615722e-05	Type_1
Flanking_TSS	M GLM DOWN	0.613306	0.446127	0.169213	Type_1
Flanking_transcription	F GLM	1.4981	0.527467	0.00450898	Type_1
Flanking_transcription	M GLM	2.05593	1.02898	0.0457143	Type_1
Flanking_transcription	F GLM UP	2.77172	0.549099	4.47011035236767e-07	Type_1
Flanking_transcription	M GLM UP	-11.4418	963.93	0.990529	Type_1
Flanking_transcription	F GLM DOWN	-11.3392	214.4	0.957821	Type_1
Flanking_transcription	M GLM DOWN	2.38785	1.03423	0.0209539	Type_1
Flanking_bivalent	F GLM	-0.12903	0.424008	0.760891	Type_1
Flanking_bivalent	M GLM	1.38309	0.653916	0.0344225	Type_1
Flanking_bivalent	F GLM UP	-14.5467	501.367	0.976853	Type_1
Flanking_bivalent	M GLM UP	-13.1602	835.332	0.98743	Type_1
Flanking_bivalent	F GLM DOWN	0.405267	0.431164	0.34725	Type_1
Flanking_bivalent	M GLM DOWN	1.80367	0.678724	0.00787356	Type_1
Heterochromatin	F GLM	-11.0401	244.077	0.963923	Type_1
Heterochromatin	M GLM	-11.2297	662.633	0.986479	Type_1
Heterochromatin	F GLM UP	-10.4503	397.264	0.979014	Type_1
Heterochromatin	M GLM UP	-10.6533	1094.72	0.992236	Type_1
Heterochromatin	F GLM DOWN	-10.7999	244.152	0.964718	Type_1
Heterochromatin	M GLM DOWN	-10.9939	660.561	0.986721	Type_1
ZNF_gene_repeats	F GLM	-9.99786	187.649	0.957509	Type_1
ZNF_gene_repeats	M GLM	-10.1472	509.726	0.984117	Type_1
ZNF_gene_repeats	F GLM UP	-10.5141	500.766	0.983249	Type_1
ZNF_gene_repeats	M GLM UP	-9.6844	841.413	0.990817	Type_1
ZNF_gene_repeats	F GLM DOWN	-10.7333	309.701	0.972353	Type_1
ZNF_gene_repeats	M GLM DOWN	-9.87774	507.972	0.984486	Type_1
Active_TSS	F GLM	-0.822205	0.166617	8.02784009364974e-07	Type_2a
Active_TSS	M GLM	-1.07229	0.130842	2.49943333074517e-16	Type_2a
Active_TSS	F GLM UP	0.544651	0.276119	0.0485504	Type_2a
Active_TSS	M GLM UP	0.277031	0.201129	0.168396	Type_2a
Active_TSS	F GLM DOWN	-1.47259	0.211882	3.65153792674716e-12	Type_2a
Active_TSS	M GLM DOWN	-1.96855	0.187073	6.77578628354071e-26	Type_2a
Strong_transcription	F GLM	-2.4143	0.57959	3.10618846279792e-05	Type_2a
Strong_transcription	M GLM	-1.73517	0.303981	1.14220569593434e-08	Type_2a
Strong_transcription	F GLM UP	-14.4654	318.437	0.963768	Type_2a
Strong_transcription	M GLM UP	-1.82432	0.711191	0.0103127	Type_2a
Strong_transcription	F GLM DOWN	-2.1947	0.580099	0.000154747	Type_2a
Strong_transcription	M GLM DOWN	-1.74409	0.336035	2.10055836834294e-07	Type_2a
Weak_transcription	F GLM	-0.953136	0.160682	2.996376166424e-09	Type_2a
Weak_transcription	M GLM	-1.15581	0.125942	4.41901026985346e-20	Type_2a
Weak_transcription	F GLM UP	-0.969581	0.370918	0.00894887	Type_2a
Weak_transcription	M GLM UP	-1.44509	0.312351	3.71894991444172e-06	Type_2a
Weak_transcription	F GLM DOWN	-0.958523	0.177988	7.23193744017241e-08	Type_2a
Weak_transcription	M GLM DOWN	-1.10757	0.13749	7.90797343378997e-16	Type_2a
Genic_enhancer	F GLM	0.1484	0.210269	0.480334	Type_2a
Genic_enhancer	M GLM	0.35193	0.140245	0.0120941	Type_2a
Genic_enhancer	F GLM UP	-0.838761	0.715325	0.240973	Type_2a
Genic_enhancer	M GLM UP	0.556047	0.270116	0.0395376	Type_2a
Genic_enhancer	F GLM DOWN	0.312499	0.220279	0.156001	Type_2a
Genic_enhancer	M GLM DOWN	0.286147	0.163592	0.0802651	Type_2a
Active_enhancer	F GLM	1.18479	0.0922226	8.93230964691467e-38	Type_2a
Active_enhancer	M GLM	1.0769	0.066892	2.58971706357249e-58	Type_2a
Active_enhancer	F GLM UP	0.436659	0.199136	0.0283241	Type_2a
Active_enhancer	M GLM UP	0.499677	0.137146	0.000269076	Type_2a
Active_enhancer	F GLM DOWN	1.39189	0.10577	1.49903769374709e-39	Type_2a
Active_enhancer	M GLM DOWN	1.26857	0.0772375	1.28281484631446e-60	Type_2a
Bivalent_TSS	F GLM	-0.444654	0.345475	0.198066	Type_2a
Bivalent_TSS	M GLM	0.121225	0.208248	0.560487	Type_2a
Bivalent_TSS	F GLM UP	-0.369287	0.730244	0.613065	Type_2a
Bivalent_TSS	M GLM UP	-0.644313	0.720083	0.370907	Type_2a
Bivalent_TSS	F GLM DOWN	-0.478542	0.39162	0.221724	Type_2a
Bivalent_TSS	M GLM DOWN	0.160202	0.218808	0.464073	Type_2a
Bivalent_enhancer	F GLM	-0.183085	0.266298	0.491755	Type_2a
Bivalent_enhancer	M GLM	-0.070966	0.189286	0.707724	Type_2a
Bivalent_enhancer	F GLM UP	-13.6973	302.149	0.963842	Type_2a
Bivalent_enhancer	M GLM UP	-1.68939	1.00474	0.0926825	Type_2a
Bivalent_enhancer	F GLM DOWN	0.0240211	0.268277	0.928654	Type_2a
Bivalent_enhancer	M GLM DOWN	0.0303212	0.193766	0.875652	Type_2a
Repressed_polycomb	F GLM	-1.84448	0.504956	0.000259438	Type_2a
Repressed_polycomb	M GLM	-1.50183	0.320745	2.83636940073951e-06	Type_2a
Repressed_polycomb	F GLM UP	-13.7015	267.384	0.959132	Type_2a
Repressed_polycomb	M GLM UP	-14.0865	268.543	0.958166	Type_2a
Repressed_polycomb	F GLM DOWN	-1.66801	0.506263	0.000985111	Type_2a
Repressed_polycomb	M GLM DOWN	-1.41753	0.321873	1.06275344391375e-05	Type_2a
Weak_repressed_polycomb	F GLM	-1.13132	0.282013	6.03154344675499e-05	Type_2a
Weak_repressed_polycomb	M GLM	-0.721804	0.171034	2.44047415520684e-05	Type_2a
Weak_repressed_polycomb	F GLM UP	-14.4571	313.387	0.963205	Type_2a
Weak_repressed_polycomb	M GLM UP	-14.062	190.886	0.941275	Type_2a
Weak_repressed_polycomb	F GLM DOWN	-0.952825	0.283118	0.000764133	Type_2a
Weak_repressed_polycomb	M GLM DOWN	-0.570694	0.172071	0.000911112	Type_2a
Quiescent_low_signal	F GLM	-1.07342	0.179935	2.4374743818317e-09	Type_2a
Quiescent_low_signal	M GLM	-0.799143	0.115668	4.88309535820891e-12	Type_2a
Quiescent_low_signal	F GLM UP	-1.76608	0.59029	0.00277267	Type_2a
Quiescent_low_signal	M GLM UP	-2.30234	0.507175	5.63762920654579e-06	Type_2a
Quiescent_low_signal	F GLM DOWN	-0.978255	0.189454	2.42323232027944e-07	Type_2a
Quiescent_low_signal	M GLM DOWN	-0.620137	0.119893	2.3109582874449e-07	Type_2a
Flanking_TSS	F GLM	0.913355	0.0892993	1.48537053947834e-24	Type_2a
Flanking_TSS	M GLM	0.878884	0.0675646	1.10111983682963e-38	Type_2a
Flanking_TSS	F GLM UP	1.33347	0.162681	2.46758155006571e-16	Type_2a
Flanking_TSS	M GLM UP	1.19747	0.115815	4.67189312488732e-25	Type_2a
Flanking_TSS	F GLM DOWN	0.766088	0.107402	9.82967877480443e-13	Type_2a
Flanking_TSS	M GLM DOWN	0.800401	0.0831531	6.23211311777656e-22	Type_2a
Flanking_transcription	F GLM	-0.158794	0.721605	0.825827	Type_2a
Flanking_transcription	M GLM	1.01631	0.317886	0.00138824	Type_2a
Flanking_transcription	F GLM UP	-12.2804	331.969	0.970491	Type_2a
Flanking_transcription	M GLM UP	1.1219	0.539476	0.0375613	Type_2a
Flanking_transcription	F GLM DOWN	0.211772	0.716823	0.767665	Type_2a
Flanking_transcription	M GLM DOWN	0.975758	0.387663	0.011835	Type_2a
Flanking_bivalent	F GLM	-0.107054	0.254443	0.673947	Type_2a
Flanking_bivalent	M GLM	0.0658129	0.179028	0.713162	Type_2a
Flanking_bivalent	F GLM UP	-0.722236	0.723974	0.318474	Type_2a
Flanking_bivalent	M GLM UP	-1.07962	0.715733	0.13145	Type_2a
Flanking_bivalent	F GLM DOWN	0.00317274	0.272417	0.990708	Type_2a
Flanking_bivalent	M GLM DOWN	0.162156	0.186199	0.383822	Type_2a
Heterochromatin	F GLM	-11.0329	179.53	0.950997	Type_2a
Heterochromatin	M GLM	-10.6789	108.96	0.921927	Type_2a
Heterochromatin	F GLM UP	-10.2679	295.794	0.972309	Type_2a
Heterochromatin	M GLM UP	-10.949	296.965	0.970589	Type_2a
Heterochromatin	F GLM DOWN	-10.854	179.324	0.951736	Type_2a
Heterochromatin	M GLM DOWN	-11.5056	179.261	0.948824	Type_2a
ZNF_gene_repeats	F GLM	-9.95887	136.025	0.941636	Type_2a
ZNF_gene_repeats	M GLM	-10.6029	136.145	0.937924	Type_2a
ZNF_gene_repeats	F GLM UP	-10.2947	369.764	0.977789	Type_2a
ZNF_gene_repeats	M GLM UP	-9.97059	225.321	0.964705	Type_2a
ZNF_gene_repeats	F GLM DOWN	-10.7558	223.892	0.961684	Type_2a
ZNF_gene_repeats	M GLM DOWN	-10.403	135.736	0.938909	Type_2a
Active_TSS	F GLM	-17.7192	754.649	0.981267	Type_2x
Active_TSS	M GLM	-1.38636	0.271576	3.30997450120179e-07	Type_2x
Active_TSS	F GLM UP	-16.3044	1312.76	0.990091	Type_2x
Active_TSS	M GLM UP	0.24158	0.348488	0.488169	Type_2x
Active_TSS	F GLM DOWN	-17.6073	749.366	0.981254	Type_2x
Active_TSS	M GLM DOWN	-3.01867	0.427749	1.70002197925566e-12	Type_2x
Strong_transcription	F GLM	-14.136	707.774	0.984065	Type_2x
Strong_transcription	M GLM	-2.28782	0.710917	0.00129031	Type_2x
Strong_transcription	F GLM UP	-13.8271	1138.98	0.990314	Type_2x
Strong_transcription	M GLM UP	-15.0301	434.03	0.972375	Type_2x
Strong_transcription	F GLM DOWN	-13.8187	711.925	0.984514	Type_2x
Strong_transcription	M GLM DOWN	-1.8937	0.712557	0.00786954	Type_2x
Weak_transcription	F GLM	-15.4305	699.336	0.982396	Type_2x
Weak_transcription	M GLM	-1.16235	0.234029	6.81077424142135e-07	Type_2x
Weak_transcription	F GLM UP	-15.1949	1136.76	0.989335	Type_2x
Weak_transcription	M GLM UP	-1.79887	0.590683	0.00232359	Type_2x
Weak_transcription	F GLM DOWN	-16.0855	1157.04	0.988908	Type_2x
Weak_transcription	M GLM DOWN	-1.00112	0.255683	9.02232996345533e-05	Type_2x
Genic_enhancer	F GLM	-13.1833	633.739	0.983403	Type_2x
Genic_enhancer	M GLM	0.800922	0.229672	0.000488018	Type_2x
Genic_enhancer	F GLM UP	-13.8164	1683.46	0.993452	Type_2x
Genic_enhancer	M GLM UP	0.495687	0.465446	0.286889	Type_2x
Genic_enhancer	F GLM DOWN	-13.8831	1050.92	0.98946	Type_2x
Genic_enhancer	M GLM DOWN	0.930408	0.263794	0.00042025	Type_2x
Active_enhancer	F GLM	2.9224	0.664168	1.0820405370939e-05	Type_2x
Active_enhancer	M GLM	1.16966	0.127015	3.29519037324176e-20	Type_2x
Active_enhancer	F GLM UP	0	-1	1	Type_2x
Active_enhancer	M GLM UP	0.760557	0.230659	0.000976117	Type_2x
Active_enhancer	F GLM DOWN	2.50369	0.70689	0.000397344	Type_2x
Active_enhancer	M GLM DOWN	1.34967	0.153817	1.71621598512182e-18	Type_2x
Bivalent_TSS	F GLM	-13.5319	982.373	0.98901	Type_2x
Bivalent_TSS	M GLM	0.418876	0.433289	0.333677	Type_2x
Bivalent_TSS	F GLM UP	-13.1276	1602.06	0.993462	Type_2x
Bivalent_TSS	M GLM UP	0.0449807	0.741694	0.951641	Type_2x
Bivalent_TSS	F GLM DOWN	-13.2335	983.144	0.98926	Type_2x
Bivalent_TSS	M GLM DOWN	0.585011	0.527016	0.26698	Type_2x
Bivalent_enhancer	F GLM	-13.471	750.04	0.98567	Type_2x
Bivalent_enhancer	M GLM	-0.0615083	0.418613	0.883184	Type_2x
Bivalent_enhancer	F GLM UP	-13.2584	1209.67	0.991255	Type_2x
Bivalent_enhancer	M GLM UP	-14.1545	459.686	0.975436	Type_2x
Bivalent_enhancer	F GLM DOWN	-13.115	754.121	0.986125	Type_2x
Bivalent_enhancer	M GLM DOWN	0.399085	0.423526	0.346043	Type_2x
Repressed_polycomb	F GLM	-14.5851	922.97	0.987392	Type_2x
Repressed_polycomb	M GLM	-14.1631	209.294	0.946047	Type_2x
Repressed_polycomb	F GLM UP	-14.4596	1489.67	0.992255	Type_2x
Repressed_polycomb	M GLM UP	-14.1221	343.3	0.967187	Type_2x
Repressed_polycomb	F GLM DOWN	-14.2004	928.081	0.987792	Type_2x
Repressed_polycomb	M GLM DOWN	-13.7384	209.111	0.947618	Type_2x
Weak_repressed_polycomb	F GLM	-14.5697	636.965	0.981751	Type_2x
Weak_repressed_polycomb	M GLM	-0.469516	0.269053	0.080973	Type_2x
Weak_repressed_polycomb	F GLM UP	-15.4593	1701.35	0.99275	Type_2x
Weak_repressed_polycomb	M GLM UP	-1.30971	0.719408	0.0686772	Type_2x
Weak_repressed_polycomb	F GLM DOWN	-15.1783	1055.47	0.988526	Type_2x
Weak_repressed_polycomb	M GLM DOWN	-0.25018	0.291879	0.391371	Type_2x
Quiescent_low_signal	F GLM	-1.37165	1.0433	0.188604	Type_2x
Quiescent_low_signal	M GLM	-1.19159	0.235567	4.22813630944589e-07	Type_2x
Quiescent_low_signal	F GLM UP	-15.3709	1132.92	0.989175	Type_2x
Quiescent_low_signal	M GLM UP	-1.69429	0.59388	0.00433211	Type_2x
Quiescent_low_signal	F GLM DOWN	-0.954475	1.06382	0.369606	Type_2x
Quiescent_low_signal	M GLM DOWN	-1.0861	0.257668	2.49632346674212e-05	Type_2x
Flanking_TSS	F GLM	1.55138	0.505855	0.00216331	Type_2x
Flanking_TSS	M GLM	1.22167	0.128641	2.16624727758161e-21	Type_2x
Flanking_TSS	F GLM UP	2.05554	0.982607	0.0364457	Type_2x
Flanking_TSS	M GLM UP	1.46474	0.20504	9.08703440274808e-13	Type_2x
Flanking_TSS	F GLM DOWN	1.40307	0.58919	0.0172488	Type_2x
Flanking_TSS	M GLM DOWN	1.09255	0.165288	3.84272131741986e-11	Type_2x
Flanking_transcription	F GLM	-11.8938	900.154	0.989458	Type_2x
Flanking_transcription	M GLM	0.95875	0.617872	0.120734	Type_2x
Flanking_transcription	F GLM UP	-11.2087	1500.37	0.994039	Type_2x
Flanking_transcription	M GLM UP	0.696229	1.06549	0.513474	Type_2x
Flanking_transcription	F GLM DOWN	-11.6795	897.072	0.989612	Type_2x
Flanking_transcription	M GLM DOWN	1.07362	0.734172	0.143643	Type_2x
Flanking_bivalent	F GLM	-13.4277	808.862	0.986755	Type_2x
Flanking_bivalent	M GLM	-0.166966	0.46103	0.717233	Type_2x
Flanking_bivalent	F GLM UP	-13.0638	1305.47	0.992016	Type_2x
Flanking_bivalent	M GLM UP	-13.3966	300.281	0.964415	Type_2x
Flanking_bivalent	F GLM DOWN	-13.1183	812.491	0.987118	Type_2x
Flanking_bivalent	M GLM DOWN	0.389021	0.468288	0.406126	Type_2x
Heterochromatin	F GLM	-11.3039	956.437	0.99057	Type_2x
Heterochromatin	M GLM	-11.0536	216.101	0.959206	Type_2x
Heterochromatin	F GLM UP	-11.1489	1553.56	0.994274	Type_2x
Heterochromatin	M GLM UP	-10.7573	354.767	0.97581	Type_2x
Heterochromatin	F GLM DOWN	-10.9281	960.422	0.990922	Type_2x
Heterochromatin	M GLM DOWN	-10.7403	215.845	0.960314	Type_2x
ZNF_gene_repeats	F GLM	-10.152	740.791	0.989066	Type_2x
ZNF_gene_repeats	M GLM	-11.058	276.893	0.968144	Type_2x
ZNF_gene_repeats	F GLM UP	-9.92642	1196.48	0.993381	Type_2x
ZNF_gene_repeats	M GLM UP	-10.8008	454.582	0.981044	Type_2x
ZNF_gene_repeats	F GLM DOWN	-9.80384	744.863	0.989499	Type_2x
ZNF_gene_repeats	M GLM DOWN	-10.7301	276.462	0.96904	Type_2x
